# Reference-based assignment of aerolysin nanopore signals to peptide sequences from tryptic protein digests

**DOI:** 10.64898/2026.10.21.760613

**Authors:** Carolin Hensel, Carolin Kleber, Ida Suppanz, Atefeh Akbari, Sebastian Gutsch, Tobias Hutzenlaub, Tobias Ensslen, Jan C. Behrends, Felix von Stetten, Gerhard Mittler, Jan-Niklas Klatt, Andreas Schreiber

## Abstract

Rapid, cost-efficient and miniaturized protein analysis is essential for point-of-care clinical diagnostics. Nanopores offer a promising alternative to mass spectrometry by enabling label-free, single-molecule sensing with a minimal footprint. However, peptide-level protein identification remains challenging because of the difficulty of assigning nanopore signals to peptide sequences and the incompatibility of conventional proteolysis workflows with nanopore sensing. Here, we show a reference-based strategy for peptide assignment in protein digests by combining nanopore measurements of synthetic peptides with LC-MS/MS analysis. Tryptic digests of myelin basic protein (MBP), prepared using a single-pot solid-phase-enhanced (SP3) workflow to remove nanopore-incompatible sample preparation reagents, yielded a reproducible five-population fingerprint using an engineered aerolysin nanopore (AeL-R220S). Comparison with synthetic peptide references and cross-validation with LC-MS/MS enabled the assignment of all five blockade populations to four MBP-derived peptides, although overlapping blockade distributions limited the resolution of peptides with comparable molecular volumes. This approach establishes a reference-based assignment strategy and compatible sample-preparation workflow for nanopore sensing, paving the way for label-free identification and characterization of protein targets.
