## Supplementary Table 1 for "Reference-based assignment of aerolysin nanopore signals to peptide sequences from tryptic protein digests"

### Sheet: SI Table 1
Peptide	Sequence	Start position	End position	Length	mc	Mass	Leading razor protein	Charges	PEP	Score	Experiment without SDS Rep1	Experiment without SDS Rep2	Experiment without SDS Rep3	Nanopore Ref.: Experiment SDS Rep1	Experiment SDS Rep2	Experiment SDS Rep3	Experiment SDS Rep4	Intensity	Intensity without SDS Rep1	Intensity without SDS Rep2	Intensity without SDS Rep3	Nanopore Ref.: Intensity SDS Rep1	Intensity SDS Rep2	Intensity SDS Rep3	Intensity SDS Rep4	id	MS/MS Count
[A1-R9]*	AAQKRPSQR	1	9	9	2	1040.58	P02687	2;3	7.5952e-05	113.62	4	7	5	1	1	1	3	34487000000	10946000000	9703300000	13534000000	27590000	48318000	88222000	138620000	2	24
[S10-R23]*	SKYLASASTMDHAR	10	23	14	1	1536.74	P02687	2;3;4	2.8097e-85	261.63	20	20	24	5	2	6	6	150410000000	39869000000	58400000000	50671000000	155270000	27887000	594320000	693900000	344	95
[S10-R29]*	SKYLASASTMDHARHGFLPR	10	29	20	2	2244.12	P02687	4;5	3.3832e-41	193.22	3	1	2					868590000	546230000	71079000	251290000	0	0	0	0	345	6
[Y12-R23]	YLASASTMDHAR	12	23	12	0	1321.61	P02687	1;2;3;4	2.9838e-154	312.24	37	43	32	35	33	49	76	1229200000000	203740000000	225250000000	205330000000	141120000000	79206000000	178150000000	196370000000	444	490
[Y12-R29]*	YLASASTMDHARHGFLPR	12	29	18	1	2029	P02687	3;4;5	8.3872e-50	193.77	7	6	6					4619800000	1554900000	2158400000	906580000	0	0	0	0	445	19
[H24-R29]	HGFLPR	24	29	6	0	725.397	P02687	1;2	1.2749e-32	150.22	5	19	11	6	9	16	87	357560000000	65132000000	67783000000	3476500000	96640000000	5320200	124460000000	57276000	146	345
[H24-R31]*	HGFLPRHR	24	31	8	1	1018.56	P02687	2;3	2.2927e-14	160.69	3	3	4			1	1	3083400000	522080000	697560000	1773400000	0	0	25979000	64380000	147	13
[H24-R41]*	HGFLPRHRDTGILDSLGR	24	41	18	2	2046.09	P02687	3;4	0.00010803	82.403	1	2						120320000	24436000	95889000	0	0	0	0	0	148	4
[H30-R41]*	HRDTGILDSLGR	30	41	12	1	1338.7	P02687	1;2;3;4	1.7548e-191	355.96	27	44	24	11	2	7	12	324600000000	66906000000	157490000000	62033000000	4184700000	22877000	6017900000	27944000000	160	236
[H30-R47]*	HRDTGILDSLGRFFGSDR	30	47	18	2	2048.02	P02687	2;3;4	8.7192e-38	192.39	7	10	9					3455300000	660940000	2380500000	413880000	0	0	0	0	161	28
[D32-R41]	DTGILDSLGR	32	41	10	0	1045.54	P02687	1;2;3	7.9759e-46	225.4	13	18	11	9	16	11	11	458170000000	20757000000	58568000000	16310000000	83169000000	65008000000	94653000000	119710000000	60	539
[D32-R47]*	DTGILDSLGRFFGSDR	32	47	16	1	1754.86	P02687	2;3	4.3799e-36	182.07	12	11	8					9714000000	3959300000	4665900000	1088900000	0	0	0	0	61	39
[D32-R51]*	DTGILDSLGRFFGSDRGAPK	32	51	20	2	2108.07	P02687	2;3;4	3.2434e-65	225.85	5	7	7					3298700000	904650000	1532600000	861380000	0	0	0	0	62	21
[F42-R47]	FFGSDR	42	47	6	0	727.329	P02687	1;2	2.0796e-11	155.88	35	18	16	78	13	78	12	565520000000	52250000000	76404000000	51811000000	81477000000	77267000000	87651000000	138660000000	90	400
[F42-R51]*	FFGSDRGAPK	42	51	10	1	1080.54	P02687	1;2;3	1.0197e-16	168.26	9	7	6	4	3	4	4	88583000000	29905000000	32599000000	24141000000	325430000	194670000	538920000	878610000	91	49
[F42-R52]*	FFGSDRGAPKR	42	52	11	2	1236.64	P02687	2;4	1.1678e-08	140.35	2	2	2					645120000	173030000	163390000	308700000	0	0	0	0	92	6
[R52-R63]*	RGSGKDGHHAAR	52	63	12	2	1247.62	P02687	2;3;4	1.9041e-13	154.24	3	9	12					13059000000	3198400000	2231900000	7628800000	0	0	0	0	310	72
[G53-R63]*	GSGKDGHHAAR	53	63	11	1	1091.52	P02687	2;3	8.9807e-24	175.65	9	5	9	3		4	5	1991000000	789090000	358840000	760950000	8465800	0	19856000	53787000	138	105
[G53-R73]*	GSGKDGHHAARTTHYGSLPQK	53	73	21	2	2204.08	P02687	2;3;4;5	4.7108e-139	280.2	8	7	9				1	13152000000	3970900000	2727200000	6419400000	0	0	0	35074000	139	25
[D57-R63]	DGHHAAR	57	63	7	0	762.352	P02687	2	5.0235e-11	129.67	7	5	6	1	1	1	2	542100000	28924000	429030000	39039000	0	0	45109000	0	50	37
[D57-R73]*	DGHHAARTTHYGSLPQK	57	73	17	1	1874.91	P02687	2;3;4;5	4.562e-128	287.48	6	8	5			3	4	43883000000	17380000000	19441000000	5517100000	0	0	271280000	1273300000	51	26
[T64-R73]	TTHYGSLPQK	64	73	10	0	1130.57	P02687	1;2;3	3.5348e-58	238.54	27	25	22	26	21	22	40	460740000000	10124000000	98958000000	9888100000	89752000000	56641000000	99593000000	95784000000	396	234
[T64-R78]*	TTHYGSLPQKAQGHR	64	78	15	1	1679.85	P02687	2;3;4;5	1.9745e-33	178.67	4	2	3	1		4	3	1568400000	608530000	189180000	396950000	3927600	0	85862000	283980000	397	17
[T64-R90]*	TTHYGSLPQKAQGHRPQDENPVVHFFK	64	90	27	2	3117.55	P02687	3;4;5	6.3825e-111	256.75	3	3	3					12185000000	4651400000	2863200000	4670600000	0	0	0	0	398	24
[A74-R90]*	AQGHRPQDENPVVHFFK	74	90	17	1	2004.99	P02687	2;3;4;5	2.3984e-91	256.95	48	59	49	6		20	45	251220000000	76958000000	82957000000	63110000000	1108400000	0	9995200000	17093000000	24	618
[A74-R96]*	AQGHRPQDENPVVHFFKNIVTPR	74	96	23	2	2685.39	P02687	3;4;5	3.3979e-104	255.67	12	14	15					18163000000	3288200000	8882300000	5992500000	0	0	0	0	25	83
[P79-R90]	PQDENPVVHFFK	79	90	12	0	1455.71	P02687	1;2;3	1.3023e-134	301.7	6	4	3	48	9	44	109	176440000000	26042000000	11744000000	9164300000	19356000000	2123800000	40362000000	67653000000	283	390
[P79-R96]*	PQDENPVVHFFKNIVTPR	79	96	18	1	2136.11	P02687	2;3;4	3.6827e-77	235.73	8	8	5					1124400000	487140000	457610000	179650000	0	0	0	0	284	35
[N91-R96]	NIVTPR	91	96	6	0	698.408	P02687	2	3.8834e-07	127.95	29	20	19	14	17	10	12	492260000000	14761000000	85112000000	12514000000	74790000000	73344000000	80141000000	151600000000	260	264
[N91-R104]*	NIVTPRTPPPSQGK	91	104	14	1	1490.82	P02687	2;3	7.3969e-53	213.72	5	6	6	4	4	4	5	36210000000	10112000000	9631400000	8735500000	1276200000	1007500000	1462100000	3985400000	261	81
[T97-R104]	TPPPSQGK	97	104	8	0	810.424	P02687	2	5.8035e-08	125.25	2	2	2	1	4	3	1	16895000000	3337400000	2139400000	2917600000	2645100000	1646800000	3157900000	1050600000	389	31
[T97-R106]*	TPPPSQGKGR	97	106	10	1	1023.55	P02687	2;3	2.4154e-07	125.48	2	4	2			1	1	734310000	259970000	169960000	272420000	0	0	8848700	23115000	390	23
[T97-R112]*	TPPPSQGKGRGLSLSR	97	112	16	2	1636.9	P02687	3;4	8.8153e-05	88.706	1	2	3					242920000	35798000	132220000	74908000	0	0	0	0	391	6
[G105-R112]*	GRGLSLSR	105	112	8	1	844.488	P02687	2	1.1728e-22	191.78	1	1	1	1	1	1	1	3165800000	1093000000	1156000000	831520000	15803000	6190400	16679000	46606000	134	7
[G107-R112]	GLSLSR	107	112	6	0	631.365	P02687	1;2	1.6418e-16	142.63	56	44	45	23	33	32	19	221710000000	19212000000	27066000000	33991000000	32438000000	36394000000	32035000000	40578000000	127	393
[G107-R121]*	GLSLSRFSWGAEGQK	107	121	15	1	1621.82	P02687	2;3	1.4096e-17	145.81	2	3	1				1	274450000	107540000	93659000	52757000	0	0	0	20493000	128	7
[G107-R129]*	GLSLSRFSWGAEGQKPGFGYGGR	107	129	23	2	2413.19	P02687	2;3;4	4.3153e-56	204.04	1	4	2					1188000000	15025000	852900000	320040000	0	0	0	0	129	9
[F113-R121]	FSWGAEGQK	113	121	9	0	1008.47	P02687	1;2	3.8889e-24	161.9	4	2	2	14	14	9	19	182020000000	28611000000	20742000000	22785000000	41601000000	806590000	2484800000	64990000000	103	81
[F113-R129]*	FSWGAEGQKPGFGYGGR	113	129	17	1	1799.84	P02687	2;3;4	7.147e-194	329.49	36	38	38	5	1	4	4	168980000000	55488000000	60139000000	51790000000	582550000	12815000	312240000	657510000	104	236
[F113-R134]*	FSWGAEGQKPGFGYGGRASDYK	113	134	22	2	2364.09	P02687	2;3;4	1.4979e-24	159.14	1	3	2					4288300000	77700000	4133600000	77001000	0	0	0	0	105	8
[P122-R129]	PGFGYGGR	122	129	8	0	809.382	P02687	2	5.9227e-32	189.46		1	1	11	37	32	7	256920000000	0	121770000	231300000	60907000000	54140000000	66460000000	75063000000	281	152
[P122-R134]*	PGFGYGGRASDYK	122	134	13	1	1373.64	P02687	2;3	9.4744e-31	175.49	2	3		1	1	2		156760000	0	19060000	0	42043000	0	95658000	0	282	9
[A130-R138]*	ASDYKSAHK	130	138	9	1	1005.49	P02687	2;3	2.8201e-24	190.62	2	7	2			1	3	1848600000	541830000	770690000	518410000	0	0	3801900	13903000	29	17
[A130-R141]*	ASDYKSAHKGLK	130	141	12	2	1303.69	P02687	2;3;4	7.8963e-62	229.82	8	9	8					7015300000	2593700000	3164600000	1256900000	0	0	0	0	30	25
[S135-R141]*	SAHKGLK	135	141	7	1	739.434	P02687	2	0.011423	103.91	1							242700000	242700000	0	0	0	0	0	0	319	1
[S135-R151]*	SAHKGLKGHDAQGTLSK	135	151	17	2	1733.92	P02687	2;3;4;5	3.3257e-197	343.97	11	7	9				1	17014000000	6635400000	3002800000	7352000000	0	0	0	24085000	320	28
[G139-R151]*	GLKGHDAQGTLSK	139	151	13	1	1310.69	P02687	1;2;3;4	8.5881e-121	295.34	14	18	20	8	6	11	8	167430000000	41242000000	64916000000	57052000000	884130000	246130000	1166400000	1923600000	125	94
[G139-R154]*	GLKGHDAQGTLSKIFK	139	154	16	2	1698.94	P02687	2;3;4	8.3774e-75	237.21	5	4	5					6467300000	2555100000	278260000	3633900000	0	0	0	0	126	14
[G142-R151]	GHDAQGTLSK	142	151	10	0	1012.49	P02687	1;2;3	1.0871e-71	254.57	73	77	77	15	40	61	78	842620000000	151410000000	170600000000	155380000000	55410000000	64969000000	122660000000	122180000000	119	594
[G142-R154]*	GHDAQGTLSKIFK	142	154	13	1	1400.74	P02687	2;3;4	1.0851e-140	308.91	13	15	15	1		1	1	32705000000	14988000000	8452100000	9194300000	19007000	0	17764000	33639000	120	49
[G142-R158]*	GHDAQGTLSKIFKLGGR	142	158	17	2	1783.97	P02687	2;3;4;5	3.5545e-49	199.08	3	4	2					318830000	146970000	122000000	49859000	0	0	0	0	121	9
[I152-R158]*	IFKLGGR	152	158	7	1	789.486	P02687	2	3.8851e-06	140.72	2	3	1	1		2	1	2777000000	791760000	1140500000	646590000	49541000	0	55700000	92931000	163	12
[I152-R161]*	IFKLGGRDSR	152	161	10	2	1147.65	P02687	2;3	1.7524e-57	234.03	3	4	4	1		1	1	3425200000	1021000000	805300000	1490700000	8726500	0	34007000	65442000	164	14
[L155-R161]*	LGGRDSR	155	161	7	1	759.399	P02687	2	8.2848e-10	157.86	2	2	3	3	1	2	1	8886700000	2929800000	1829100000	3937300000	75026000	61264000	31899000	22227000	215	14
[L155-R168]*	LGGRDSRSGSPMAR	155	168	14	2	1445.72	P02687	2;3;4	8.1396e-12	139.29	7	9	5					3737800000	855290000	2228300000	654160000	0	0	0	0	216	24
[D159-R168]*	DSRSGSPMAR	159	168	10	1	1062.49	P02687	2;3	6.192e-34	204.48	3	5	3	4	3	2	4	5408100000	963480000	3184300000	772050000	104960000	33249000	67666000	282390000	58	28
[D159-R169]*	DSRSGSPMARR	159	169	11	2	1218.59	P02687	4	0.0001426	92.866			1					27982000	0	0	27982000	0	0	0	0	59	1
[S162-R168]	SGSPMAR	162	168	7	0	704.328	P02687	2	3.9746e-11	126.24	4	3	5	6	6	8	6	118780000000	30917000000	26075000000	28471000000	4251500000	6412600000	11810000000	10847000000	336	88
[S162-R169]*	SGSPMARR	162	169	8	1	860.429	P02687	2	0.03023	106.42		1						92182000	0	92182000	0	0	0	0	0	337	1

### Sheet: Column headers
Column Headers
Peptide	Peptides are indicated by their first and last amino acid positions within the protein sequence; Asterisks denote peptides containing missed cleavages
Sequence	The amino acid sequence of the identified peptide
First amino acid	The amino acid in the first position of the peptide sequence
Last amino acid	The amino acid in the last position of the peptide sequence
Length	The number of amino acids of the sequence
Missed cleavages	Number of missed enzymatic cleavages
Mass	Monoisotopic mass of the peptide
Leading razor protein	Identifier of the leading protein in the protein group which uses this peptide for quantification
Start position	Position of the first amino acid of this peptide in the protein sequence
End position	Position of the last amino acid of this peptide in the protein sequence
Charges	All charge states that have been observed in the whole dataset
PEP	Posterior Error Probability of the identification. This value essentially operates as a p-value, where smaller is more significant
Score	Highest Andromeda score for the associated MS/MS spectra
Experiment XY	Number of evidence entries for Sample XY
Intensity	Summed up eXtracted Ion Current (XIC) of all isotopic clusters associated with the identifiedamino acid sequence
Intensity XY	Intensity for Sample XY
id	A unique identifier for each row in the peptides table
MS/MS Count	The number of sequencing events for this sequence
